# Artificial cells with all-aqueous droplet-in-droplet structures for spatially separated transcription and translation

**DOI:** 10.1101/2024.06.11.598395

**Authors:** Kanji Tomohara, Yoshihiro Minagawa, Hiroyuki Noji

## Abstract

The design of functional artificial cells involves compartmentalizing biochemical processes to mimic cellular organization. To emulate the complex chemical systems in biological cells, it is necessary to incorporate an increasing number of cellular functions into single compartments. Artificial organelles that spatially segregate reactions inside artificial cells will be beneficial in this context by rectifying biochemical pathways. In our study, we developed artificial cells featuring all-aqueous droplet-in-droplet structures that separate transcription and translation processes, mimicking the nucleus and cytosol in eukaryotic cells. This droplet-in-droplet architecture utilizes intrinsically disordered protein (IDP) to form coacervate droplets for the inner compartments, and aqueous two-phase systems (ATPS) for the outer compartments, with the outer interfaces stabilized by colloidal emulsifiers. The inner droplet was designed to enrich DNA and RNA polymerase to conduct transcription, which was coupled to translation at the outer droplet, realizing the cascade reaction mediated by mRNA. We also demonstrate that these processes proceed independently within each artificial cell compartment, maintaining the correspondence between genotype and phenotype. The modular configuration of these artificial organelles could be extended to other enzymatic reactions. Coupled with the ease of manufacturing these artificial cells, which only requires simple agitation in an all-aqueous mixture, this approach provides a practical and accessible tool for exploring complex systems of artificial organelles within large ensembles of artificial cells.
