## Supplementary material for "Artificial cells with all-aqueous droplet-in-droplet structures for spatially separated transcription and translation": DNA information

### Sheet: PCR primers
name	nt	sequence	used as:	used for:
T7p-F	28	CCCGCGAAATTAATACGACTCACTATAG	foward primer	lacO DNA
inv-F	23	AGCCCGAAAGGAAGCTGAGTTGG	foward primer	lacOx2_T7p-SNAP-GFP, lacOx2_T7p-SNAP-RFP, lacOx2-T7p-F30-8Pepper, lacOx2-T7p-GFP-F30-8Pepper
FP-R	35	TTGTTAGCAGCCGGATCAAGCTTTTACTTGTACAG	reverse primer	lacOx2_T7p-SNAP-GFP, lacOx2_T7p-SNAP-RFP
AmpR_inv-R	20	AGGGCGACACGGAAATGTTG	reverse primer	lacO DNA
Pepper-R	22	TTGCCATGAATGATCCCGGCGC	reverse primer	lacOx2-T7p-F30-8Pepper, lacOx2-T7p-GFP-F30-8Pepper

### Sheet: DNA
name	sequence	type
lacO DNA	CCCGCGAAATTAATACGACTCACTATAGGGGAATTGTGAGCGGATAACAATTCCCCTCTAGAAATAATTTTGTTTAACTTTAAGAAGGAGATATACAtatgaaaccagtaacgttatacgatgtcgcagagtatgccggtgtctcttatcagaccgtttcccgcgtggtgaaccaggccagccacgtttctgcgaaaacgcgggaaaaagtggaagcggcgatggcggagctgaattacattcccaaccgcgtggcacaacaactggcgggcaaacagtcgttgctgattggcgttgccacctccagtctggccctgcacgcgccgtcgcaaattgtcgcggcgattaaatctcgcgccgatcaactgggtgccagcgtggtggtgtcgatggtagaac…	linear PCR product
lacOx2_T7p-SNAP-GFP	AGCCCGAAAGGAAGCTGAGTTGGCTGCTGCCACCGCTGAGCAATAACTAGCATAACCCCTTGGGGCCTCTAAACGGGTCTTGAGGGGTTTTTTGCTGAAAGGAGGAACTATATCCGGATGCCGTGAGCACAAAAGCGACCATAGTCGGGATTTTACCCGCTTATCTGCGGAAGGTCATTGGGAACGCATCTTCCACAAATGGGCTGAGCGCAAAAATGCCGAACGTATCTGGCTGACCTATGCCATTCCGTGGGAACGACACTACTTTTCAATTGGTGCACTCTCAGTACAATCTGCTCTGATGCCGCATAGTTAAGCCAGCCCCGACACCCGCCAACACCCGCTGACGCGCCCTGACGGGCTTGTCTGCTCCCGGCATCCGCTTACAGACAAGACAga…	linear PCR product
lacOx2_T7p-SNAP-RFP	AGCCCGAAAGGAAGCTGAGTTGGCTGCTGCCACCGCTGAGCAATAACTAGCATAACCCCTTGGGGCCTCTAAACGGGTCTTGAGGGGTTTTTTGCTGAAAGGAGGAACTATATCCGGATGCCGTGAGCACAAAAGCGACCATAGTCGGGATTTTACCCGCTTATCTGCGGAAGGTCATTGGGAACGCATCTTCCACAAATGGGCTGAGCGCAAAAATGCCGAACGTATCTGGCTGACCTATGCCATTCCGTGGGAACGACACTACTTTTCAATTGGTGCACTCTCAGTACAATCTGCTCTGATGCCGCATAGTTAAGCCAGCCCCGACACCCGCCAACACCCGCTGACGCGCCCTGACGGGCTTGTCTGCTCCCGGCATCCGCTTACAGACAAGACAga…	linear PCR product
lacOx2-T7p-F30-8Pepper	AGCCCGAAAGGAAGCTGAGTTGGCTGCTGCCACCGCTGAGCAATAACTAGCATAACCCCTTGGGGCCTCTAAACGGGTCTTGAGGGGTTTTTTGCTGAAAGGAGGAACTATATCCGGATGCCGTGAGCACAAAAGCGACCATAGTCGGGATTTTACCCGCTTATCTGCGGAAGGTCATTGGGAACGCATCTTCCACAAATGGGCTGAGCGCAAAAATGCCGAACGTATCTGGCTGACCTATGCCATTCCGTGGGAACGACACTACTTTTCAATTGGTGCACTCTCAGTACAATCTGCTCTGATGCCGCATAGTTAAGCCAGCCCCGACACCCGCCAACACCCGCTGACGCGCCCTGACGGGCTTGTCTGCTCCCGGCATCCGCTTACAGACAAGACAga…	linear PCR product
lacOx2-T7p-GFP-F30-8Pepper	AGCCCGAAAGGAAGCTGAGTTGGCTGCTGCCACCGCTGAGCAATAACTAGCATAACCCCTTGGGGCCTCTAAACGGGTCTTGAGGGGTTTTTTGCTGAAAGGAGGAACTATATCCGGATGCCGTGAGCACAAAAGCGACCATAGTCGGGATTTTACCCGCTTATCTGCGGAAGGTCATTGGGAACGCATCTTCCACAAATGGGCTGAGCGCAAAAATGCCGAACGTATCTGGCTGACCTATGCCATTCCGTGGGAACGACACTACTTTTCAATTGGTGCACTCTCAGTACAATCTGCTCTGATGCCGCATAGTTAAGCCAGCCCCGACACCCGCCAACACCCGCTGACGCGCCCTGACGGGCTTGTCTGCTCCCGGCATCCGCTTACAGACAAGACAga…	linear PCR product
pBAD_SZ2-LacR	AAGAAACCAATTGTCCATATTGCATCAGACATTGCCGTCACTGCGTCTTTTACTGGCTCTTCTCGCTAACCAAACCGGTAACCCCGCTTATTAAAAGCATTCTGTAACAAAGCGGGACCAAAGCCATGACAAAAACGCGTAACAAAAGTGTCTATAATCACGGCAGAAAAGTCCACATTGATTATTTGCACGGCGTCACACTTTGCTATGCCATAGCATTTTTATCCATAAGATTAGCGGATCCTACCTGACGCTTTTTATCGCAACTCTCTACTGTTTCTCCATACCCGTTTTTTTGGGCTAGAAATAATTTTGTTTAACTTTAAGAAGGAGATATACAtatgaaaccagtaacgttatacgatgtcgcagagtatgccggtgtctcttatcagaccg…	plasmid
pBAD_SZ2-T7RNAP	AAGAAACCAATTGTCCATATTGCATCAGACATTGCCGTCACTGCGTCTTTTACTGGCTCTTCTCGCTAACCAAACCGGTAACCCCGCTTATTAAAAGCATTCTGTAACAAAGCGGGACCAAAGCCATGACAAAAACGCGTAACAAAAGTGTCTATAATCACGGCAGAAAAGTCCACATTGATTATTTGCACGGCGTCACACTTTGCTATGCCATAGCATTTTTATCCATAAGATTAGCGGATCCTACCTGACGCTTTTTATCGCAACTCTCTACTGTTTCTCCATACCCGTTTTTTTGGGCTAGAAATAATTTTGTTTAACTTTAAGAAGGAGATATACATACCCATGAAAGACCATCTGATCCACAACCACCACAAGCATGAACATGCACATGCGGAA…	plasmid
pQE30_T7RNAP	cacatttccccgaaaagtgccacctgacgtctaagaaaccattattatcatgacattaacctataaaaataggcgtatcacgaggccctttcgtcttcacctcgagaaatcataaaaaatttatttgctttgtgagcggataacaattataatagattcaattgtgagcggataacaatttcacacagaattcattTTTGTTTAACTTTAAGAAGGAGATATACATACCCATGAAAGACCATCTGATCCACAACCACCACAAGCATGAACATGCACATGCGGAACACCTGTACTTTCAGGGCggatccatgaacacgattaacatcgctaagaacgacttctctgacatcgaactggctgctatcccgttcaacactctggctgaccattacggtgagc…	plasmid
pRSET-B_SZ1-RGG-BFP-RGG	AACGCCAGCAACGCGGCCTTTTTACGGTTCCTGGCCTTTTGCTGGCCTTTTGCTCACATGTTCTTTCCTGCGTTATCCCCTGATTCTGTGGATAACCGTATTACCGCCTTTGAGTGAGCTGATACCGCTCGCCGCAGCCGAACGACCGAGCGCAGCGAGTCAGTGAGCGAGGAAGCGGAAGAGCGCCCAATACGCAAACCGCCTCTCCCCGCGCGTTGGCCGATTCATTAATGCAGGATCTCGATCCCGCGAAATTAATACGACTCACTATAGGGAGACCACAACGGTTTCCCTCTAGAAATAATTTTGTTTAACTTTAAGAAGGAGATATACAtatgAAAGACCATCTGATCCACAACCACCACAAGCATGAACATGCACATGCGGAACACCTGTACT…	plasmid
