## Supplementary material for "Artificial cells with all-aqueous droplet-in-droplet structures for spatially separated transcription and translation": Microscopy information

### Sheet: microscopy configurations
Figure	Description	Confocal Settings	Multichannel Settings
Figure 1b	Four channel observation	ScanMode: xyt ScanSpeed: 400 Zoom: 0.75 ObjectiveName: HC PL APO CS2 63x/1.40 OIL PinholeAiry (AU): 2.0	Sequential settings: Seq. 1: FrameAverage: 3 Excitation: UV(405nm) 0.1% Excitation: WLL(647nm) 3.0% Detection: HyD 1 (440.0-455.0nm) 10.0%, TimeGate: OFF Detection: HyD 4 (656.6-716.6nm) 400.0%, TimeGate: 0.3-6.0ns for 647nm Seq. 2: FrameAccumulation: 3 Excitation: WLL(491nm) 7.0% Detection: HyD 3 (620.0-640.0nm) 400.0%, TimeGate: 0.3-6.0ns for 491nm Seq. 3: FrameAverage: 3 Excitation: WLL(551nm)…
Figure 1c	Altering PEG concentration	ScanMode: xyt ScanSpeed: 400 Zoom: 0.75 ObjectiveName: HC PL APO CS2 63x/1.40 OIL PinholeAiry (AU): 2.0	Sequential settings: Seq. 1: FrameAverage: 3 Excitation: UV(405nm) 0.1% Excitation: WLL(647nm) 0.3% Detection: HyD 1 (440.0-455.0nm) 10.0%, TimeGate: OFF Detection: HyD 4 (656.6-716.6nm) 400.0%, TimeGate: 0.3-6.0ns for 647nm Seq. 2: FrameAccumulation: 10 Excitation: WLL(494nm) 70.0% Detection: HyD 3 (514.0-564.0nm) 500.0%, TimeGate: 0.3-6.0ns for 494nm
Figure 2b	Labeled RNAP	ScanMode: xyt ScanSpeed: 400 Zoom: 0.75 ObjectiveName: HC PL APO 100x/1.47 OIL PinholeAiry (AU): 1.001	Sequential settings: Seq. 1: FrameAverage: 3 Excitation: UV(405nm) 0.1% Excitation: WLL(647nm) 0.5% Detection: HyD 1 (440.0-480.0nm) 50.0%, TimeGate: OFF Detection: HyD 4 (656.6-716.6nm) 400.0%, TimeGate: 0.3-6.0ns for 647nm Seq. 3: FrameAverage: 3 Excitation: WLL(495nm) 0.2% Detection: HyD 3 (505.0-565.0nm) 400.0%, TimeGate: 0.3-6.0ns for 495nm
Figure 2d	LacR and labeled lacO DNA	ScanMode: xyt ScanSpeed: 400 Zoom: 0.75 ObjectiveName: HC PL APO CS2 63x/1.40 OIL PinholeAiry (AU): 2.0	Sequential settings: Seq. 1: FrameAccumulation: 3 Excitation: UV(405nm) 0.1% Excitation: WLL(647nm) 20.0% Detection: HyD 1 (440.0-455.0nm) 70.0%, TimeGate: OFF Detection: HyD 4 (656.6-716.6nm) 400.0%, TimeGate: 0.3-6.0ns for 647nm Seq. 2: FrameAccumulation: 3 Excitation: WLL(494nm) 20.0% Detection: HyD 3 (514.0-564.0nm) 500.0%, TimeGate: 0.3-6.0ns for 494nm
Figure 2f	Real-time transcription	ScanMode: xyt ScanSpeed: 400 Zoom: 0.75 ObjectiveName: HC PL APO CS2 63x/1.40 OIL PinholeAiry (AU): 2.0 Interval (min): 10.0	Sequential settings: Seq. 1: FrameAverage: 3 Excitation: UV(405nm) 0.1% Excitation: WLL(647nm) 3.0% Detection: HyD 1 (440.0-455.0nm) 10.0%, TimeGate: OFF Detection: HyD 4 (656.6-716.6nm) 400.0%, TimeGate: 0.3-6.0ns for 647nm Seq. 2: FrameAverage: 3 Excitation: WLL(485nm) 0.5% Detection: HyD 3 (495.0-565.0nm) 400.0%, TimeGate: 0.3-6.0ns for 485nm
Figure 3b	Labaled ribosomes	ScanMode: xyt ScanSpeed: 400 Zoom: 0.75 ObjectiveName: HC PL APO CS2 63x/1.40 OIL PinholeAiry (AU): 2.0	Sequential settings: Seq. 1: FrameAccumulation: 3 Excitation: UV(405nm) 0.1% Excitation: WLL(647nm) 10.0% Detection: HyD 1 (440.0-455.0nm) 40.0%, TimeGate: OFF Detection: HyD 4 (656.6-716.6nm) 400.0%, TimeGate: 0.3-6.0ns for 647nm Seq. 2: FrameAccumulation: 3 Excitation: WLL(494nm) 50.0% Detection: HyD 3 (514.0-564.0nm) 500.0%, TimeGate: 0.3-6.0ns for 494nm
Figure 3d	Real-time transcription & translation	ScanMode: xyt ScanSpeed: 400 Zoom: 0.75 ObjectiveName: HC PL APO CS2 63x/1.40 OIL PinholeAiry (AU): 2.0 Interval (min): 10.0	Sequential settings: Seq. 1: FrameAverage: 3 Excitation: UV(405nm) 0.1% Excitation: WLL(647nm) 3.0% Detection: HyD 1 (440.0-455.0nm) 10.0%, TimeGate: OFF Detection: HyD 4 (656.6-716.6nm) 400.0%, TimeGate: 0.3-6.0ns for 647nm Seq. 2: FrameAverage: 3 Excitation: WLL(494nm) 5.0% Detection: HyD 3 (514.0-564.0nm) 500.0%, TimeGate: 0.3-6.0ns for 494nm
Figure 4	GFP/RFP expression	ScanMode: xyt ScanSpeed: 400 Zoom: 0.75 ObjectiveName: HC PL APO CS2 63x/1.40 OIL PinholeAiry (AU): 2.0 Interval (min): 10.0	Sequential settings: Seq. 1: FrameAverage: 3 Excitation: UV(405nm) 0.1% Excitation: WLL(647nm) 3.0% Detection: HyD 1 (440.0-455.0nm) 10.0%, TimeGate: OFF Detection: HyD 4 (656.6-716.6nm) 400.0%, TimeGate: 0.3-6.0ns for 647nm Seq. 2: FrameAccumulation: 3 Excitation: WLL(494nm) 5.0% Detection: HyD 3 (514.0-564.0nm) 500.0%, TimeGate: 0.3-6.0ns for 494nm Seq. 3: FrameAverage: 3 Excitation: WLL(569nm)…
Supplementary Figure 1	with ThT	ScanMode: xyt ScanSpeed: 400 Zoom: 1 ObjectiveName: HC PL APO CS2 20x/0.75 DRY PinholeAiry (AU): 1.0 Interval (min): 5.0	Sequential settings: Seq. 1: Excitation: UV(405nm) 1.0% Detection: HyD 3 (430-535nm) 400.0%, TimeGate: OFF Seq. 2: Excitation: WLL(552nm) 0.2% Detection: HyD 4 (721-774nm) 400.0%, TimeGate: 0.3-6.0ns for 552nm
Supplementary Figure 5	with or without BG-dex	ScanMode: xyt ScanSpeed: 400 Zoom: 0.75 ObjectiveName: HC PL APO CS2 63x/1.40 OIL PinholeAiry (AU): 2.0 Interval (min): 10.0	Sequential settings: Seq. 1: FrameAverage: 3 Excitation: UV(405nm) 0.1% Excitation: WLL(647nm) 3.0% Detection: HyD 1 (440.0-455.0nm) 10.0%, TimeGate: OFF Detection: HyD 4 (656.6-716.6nm) 400.0%, TimeGate: 0.3-6.0ns for 647nm Seq. 2: FrameAverage: 3 Excitation: WLL(494nm) 5.0% Detection: HyD 3 (514.0-564.0nm) 500.0%, TimeGate: 0.3-6.0ns for 494nm
